# Sources of Variation in Fecal Haptoglobin in a Population of Wild Capuchin Monkeys (*Cebus imitator*)

**DOI:** 10.1101/2025.06.26.661772

**Authors:** Raquel Hernández-Rojas, Hadjira Hamou, Ronald López Navarro, Katharine M. Jack, Fernando A. Campos, Amanda D. Melin, James P. Higham

**Author notes:** **Correspondence:** Raquel Hernández-Rojas, University of Calgary, HMRB#202, 3330 Hospital Dr NW, Calgary, AB T2N 4N1.

## Abstract

Non-human primates support ecosystem function by enhancing forest regeneration through seed dispersal and other key ecological roles. Unfortunately, primate populations are declining, placing renewed emphasis on monitoring the health of wild populations. Non-invasive monitoring of reliable biomarkers of inflammation and immune activation allows researchers to assess individual health status without capturing or interfering with wild animals, but studies are limited by the availability of such biomarkers that are measurable from fecal and urine samples. In the present study, we aimed to validate the measurement of fecal haptoglobin, a biomarker of inflammation, in wild white-faced capuchin monkeys (*Cebus imitator*), and to evaluate the relationship between fecal haptoglobin concentrations and age, sex, dominance rank, circadian effects and environmental factors including temperature and rainfall. After analytically validating the measurement of fecal haptoglobin, our results did not demonstrate a relationship between haptoglobin concentrations and age, sex, dominance rank or circadian effects. However, we found significant influences of environmental conditions on fecal haptoglobin levels, with an increase and more variation observed during drier conditions, when the animals are typically under greater environmental stress. We conclude that haptoglobin measurement is feasible in wild white-faced capuchin monkeys, and its concentrations vary in our study population, reflecting seasonal patterns of inflammation that are consistent with changes to environmental stressors associated with lower access to food and water.
