## Supplementary material for "Sources of Variation in Fecal Haptoglobin in a Population of Wild Capuchin Monkeys (*Cebus imitator*)": Anonymized data

sample_id	monkey_id	studygroup_id	collection_date	value	ln_value	sex	age_yrs	rank	minutes	tavg_15	rsum_30
1	1	1	2022-10-04T07:58:00Z	352.6190476	5.865388288924459	Male	11.364818617385353	Sub	478	30.257748681958436	325.5
2	2	1	2022-10-04T08:30:00Z	856.425	6.752766748255821	Male	13.754962354551678	Sub	510	30.257748681958436	325.5
3	3	1	2022-10-04T08:45:00Z	167.0238095	5.118136374110641	Male	12.123203285420944	Alpha	525	30.257748681958436	325.5
4	4	1	2022-10-04T08:57:00Z	295.6428571	5.6891521619885115	Male	8.922655715263518	Sub	537	30.257748681958436	325.5
5	5	1	2022-10-04T10:15:00Z	619.225	6.428468696137485	Female	16.56399726214921	Sub	615	30.257748681958436	325.5
6	6	1	2022-10-06T08:00:00Z	218.975	5.388957568049153	Female	6.3436002737850785	Sub	480	30.382165349833105	324.90000000000003
7	7	1	2022-10-06T09:00:00Z	111.8	4.716711560720999	Female	13.207392197125257	Sub	540	30.382165349833105	324.90000000000003
8	8	1	2022-10-06T09:10:00Z	126.625	4.841229962568847	Female	19.42778918548939	Sub	550	30.382165349833105	324.90000000000003
9	9	1	2022-10-06T09:35:00Z	226.65	5.4234069773868585	Female	14.472279260780287	Sub	575	30.382165349833105	324.90000000000003
10	10	2	2022-10-07T07:05:00Z	410.8809524	6.018303519010568	Male	7.846680355920602	Sub	425	30.413269516801776	326.1
11	10	2	2022-10-11T07:15:00Z	281.3095238	5.639455571303785	Male	7.857631759069131	Sub	435	30.366613266348775	328.50000000000006
12	11	2	2022-10-07T09:23:00Z	26.54166667	3.2787158253498063	Male	16.763860369609855	Sub	563	30.413269516801776	326.1
13	12	2	2022-10-11T08:45:00Z	24.9047619	3.2150590261502954	Male	19.77549623545517	Sub	525	30.366613266348775	328.50000000000006
14	13	3	2022-10-13T10:03:00Z	322.0952381	5.774847272309832	Male	8.459958932238193	Sub	603	30.43400562811422	306.2000000000001
15	14	3	2022-10-13T10:13:00Z	113.675	4.733343499711074	Male	16.78028747433265	Sub	613	30.43400562811422	306.2000000000001
16	15	2	2022-10-13T09:42:00Z	548.3095238	6.306839951947278	Female	17.505817932922657	Sub	582	30.43400562811422	306.2000000000001
17	16	1	2022-10-18T11:39:00Z	25.89375	3.254001626843575	Female	12.85968514715948	Sub	699	30.247380626302213	298.6
18	17	4	2022-10-19T08:05:00Z	377.6	5.933835434271345	Female	10.86652977412731	Sub	485	30.21109243150543	286.4
19	18	4	2022-10-19T09:00:00Z	71.66666667	4.272025739506065	Male	9.596167008898014	Alpha	540	30.21109243150543	286.4
20	19	4	2022-10-19T10:00:00Z	40.25625	3.695265271313064	Female	14.381930184804927	Alpha	600	30.21109243150543	286.4
21	20	4	2022-10-19T11:00:00Z	74.5	4.310799125385514	Female	5.645448323066393	Sub	660	30.21109243150543	286.4
22	21	5	2022-10-20T08:05:00Z	78.925	4.368498034444055	Female	29.79876796714579	Sub	485	30.257748681958432	283.20000000000005
23	22	5	2022-10-20T08:27:00Z	130.6136364	4.872243624867886	Male	9.990417522245037	Sub	507	30.257748681958432	283.20000000000005
24	23	5	2022-10-20T10:51:00Z	104.7142857	4.651235552694913	Male	14.80082135523614	Alpha	651	30.257748681958432	283.20000000000005
25	24	2	2022-10-24T12:00:00Z	93.775	4.540898295967951	Female	12.473648186173854	Sub	720	30.698391047347897	245.90000000000003
26	25	2	2022-10-24T12:02:00Z	115.9	4.752727750345706	Female	23.227926078028748	Sub	722	30.698391047347897	245.90000000000003
27	26	3	2022-10-25T07:30:00Z	28.01875	3.3328739289216127	Male	11.813826146475018	Sub	450	30.734679242144676	242.79999999999998
28	27	3	2022-10-25T07:49:00Z	89.05	4.489198009735671	Female	9.943874058863791	Sub	469	30.734679242144676	242.79999999999998
29	28	3	2022-10-25T09:02:00Z	25.44375	3.236470133269152	Female	24.2217659137577	Alpha	542	30.734679242144676	242.79999999999998
30	29	3	2022-10-25T09:47:00Z	15.06875	2.712623062947344	Female	14.255989048596852	Sub	587	30.734679242144676	242.79999999999998
31	30	3	2022-10-25T09:48:00Z	138.2954545	4.929392371174689	Male	13.681040383299111	Sub	588	30.734679242144676	242.79999999999998
32	31	2	2022-10-27T09:10:00Z	81.525	4.400909721675383	Female	8.227241615331964	Sub	550	30.879832021331797	238.29999999999998
33	32	2	2022-10-27T10:27:00Z	88.275	4.48045694181445	Female	12.24914442162902	Sub	627	30.879832021331797	238.29999999999998
34	33	5	2022-11-02T07:20:00Z	82.475	4.412495217114645	Male	13.834360027378509	Sub	440	31.517467444189503	229.19999999999993
35	34	5	2022-11-03T09:39:00Z	257.55	5.5512138760115946	Female	11.353867214236825	Sub	579	31.408602859799164	231.59999999999994
36	35	5	2022-11-04T10:07:00Z	153.85	5.035978101768051	Female	23.367556468172484	Sub	607	31.221977857987152	247.89999999999992
37	36	5	2022-11-03T11:14:00Z	30.93125	3.431766999718059	Female	8.457221081451062	Sub	674	31.408602859799164	231.59999999999994
38	37	3	2022-11-10T08:25:00Z	111.725	4.716040494819516	Male	13.856262833675565	Sub	505	30.366613266348768	233.7
39	38	3	2022-11-11T07:50:00Z	387.1428571	5.958793764707732	Female	22.494182067077343	Sub	470	30.174804236708646	298.7
40	39	1	2022-11-11T08:53:00Z	388.425	5.9621001009780645	Female	8.56125941136208	Sub	533	30.174804236708646	298.7
41	40	3	2022-11-11T10:20:00Z	93.45238095	4.5374520119076625	Female	20.536618754277892	Sub	620	30.174804236708646	298.7
42	41	3	2022-11-11T10:46:00Z	147.8809524	4.9964075744047385	Male	28.531143052703626	Sub	646	30.174804236708646	298.7
43	42	1	2022-11-15T07:36:00Z	300.0714286	5.704020541649339	Female	17.557837097878167	Sub	456	29.666769509553728	280.09999999999997
44	43	5	2022-11-16T11:05:00Z	216.4	5.377128546972327	Female	8.336755646817249	Sub	665	29.589009092132063	240.3
45	44	5	2022-11-17T06:58:00Z	37.58125	3.626505255805742	Female	15.548254620123203	Sub	418	29.620113259100727	241.09999999999997
46	45	5	2022-11-17T08:00:00Z	278.95	5.631032554291537	Female	19.76454483230664	Sub	480	29.620113259100727	241.09999999999997
47	46	5	2022-11-17T11:32:00Z	103.525	4.639813129431631	Female	9.56331279945243	Sub	692	29.620113259100727	241.09999999999997
48	47	3	2022-11-25T06:42:00Z	116.85	4.760891060984867	Female	10.444900752908966	Sub	402	30.273300765442773	246.6
49	48	3	2022-11-25T08:00:00Z	468.1904762	6.148875213542789	Female	12.257357973990418	Sub	480	30.273300765442773	246.6
50	49	3	2022-11-25T09:30:00Z	139.95	4.941285215961463	Female	19.72621492128679	Sub	570	30.273300765442773	246.6
51	2	1	2022-12-13T08:18:00Z	528.452381	6.269952699074878	Male	13.946611909650924	Sub	498	30.242196598474095	85.50000000000001
52	1	1	2022-12-13T08:38:00Z	76.275	4.334345230602733	Male	11.5564681724846	Sub	518	30.242196598474095	85.50000000000001
53	8	1	2022-12-13T11:04:00Z	191.1428571	5.2530210914086455	Female	19.613963039014372	Alpha	664	30.242196598474095	85.50000000000001
54	50	5	2022-12-14T12:05:00Z	163.2857143	5.095501514826986	Female	10.105407255304586	Sub	725	30.325141043723878	79.50000000000001
55	51	3	2022-12-16T09:10:00Z	266.85	5.586686702779954	Female	6.291581108829569	Sub	550	30.532502156848334	79.30000000000001
56	11	2	2022-12-20T08:49:00Z	95.625	4.5604342921467	Male	16.966461327857633	Sub	529	30.82799174305068	76.10000000000001
57	15	2	2022-12-20T09:50:00Z	104.425	4.648469110383239	Female	17.691991786447637	Sub	590	30.82799174305068	76.10000000000001
58	10	2	2022-12-20T11:07:00Z	492.175	6.198834344306151	Male	8.049281314168377	Sub	667	30.82799174305068	76.10000000000001
59	13	3	2022-12-21T08:22:00Z	241.4285714	5.486573658743462	Male	8.648870636550308	Sub	502	30.879832021331797	75.9
60	14	3	2022-12-21T10:18:00Z	84.2	4.4331949212482815	Male	16.969199178644764	Sub	618	30.879832021331797	75.9
61	52	3	2022-12-21T10:58:00Z	12.36309524	2.5147158446269215	Female	8.336755646817249	Sub	658	30.879832021331797	75.9
62	3	1	2023-01-04T09:58:00Z	3960.5	8.284125558904334	Male	12.375085557837098	Alpha	598	31.268634108440157	0
63	16	1	2023-01-04T10:00:00Z	157.7857143	5.061237873895397	Female	13.073237508555783	Sub	600	31.268634108440157	0
64	18	4	2023-01-09T09:16:00Z	314.625	5.75138145345548	Male	9.820670773442847	Alpha	556	31.206425774502822	0
65	19	4	2023-01-09T10:09:00Z	270.7857143	5.601327785953833	Female	14.60643394934976	Sub	609	31.206425774502822	0
66	17	4	2023-01-09T11:05:00Z	144.7	4.974662633637438	Female	11.091033538672143	Sub	665	31.206425774502822	0
67	53	2	2023-01-11T07:33:00Z	770.1	6.6465203765452046	Female	8.375085557837098	Sub	453	31.221977857987156	0
68	43	5	2023-01-13T09:00:00Z	266.95	5.587061374946195	Female	8.49555099247091	Sub	540	31.289370219752602	0
69	39	1	2023-01-16T09:17:00Z	10000	9.210340371976184	Female	8.7419575633128	Sub	557	31.164953551877932	0
70	37	3	2023-01-19T08:32:00Z	90.35714286	4.503770071577983	Male	14.047912388774812	Alpha	512	31.39823480414294	0
71	54	3	2023-01-19T10:30:00Z	3221.9	8.077726526632059	Female	6.677618069815195	Sub	630	31.39823480414294	0
72	32	2	2023-01-20T09:15:00Z	2284.666667	7.7339754139123444	Female	12.48186173853525	Sub	555	31.527835499845725	0
73	22	5	2023-01-24T07:56:00Z	506.65	6.227820429894327	Male	10.25325119780972	Sub	476	31.745564668626404	0
74	23	5	2023-01-24T10:13:00Z	658.547619	6.490036832919577	Male	15.063655030800822	Alpha	613	31.745564668626404	0
75	33	5	2023-01-24T10:32:00Z	115.547619	4.749682730709732	Male	14.061601642710473	Sub	632	31.745564668626404	0
76	35	5	2023-01-24T07:45:00Z	24196	10.093942609226804	Female	23.589322381930184	Sub	465	31.745564668626404	0
77	21	5	2023-01-24T16:48:00Z	2809.6	7.940797403440797	Female	30.06160164271047	Sub	1008	31.745564668626404	0
78	44	5	2023-01-25T10:29:00Z	573.2	6.351234695954017	Female	15.737166324435318	Sub	629	31.833693141704302	0
79	45	5	2023-01-25T11:08:00Z	309.8571429	5.736111361909874	Female	19.953456536618756	Sub	668	31.833693141704302	0
80	55	2	2023-01-26T08:29:00Z	9800.380952	9.190176536556203	Female	18.234086242299796	Sub	509	31.828509113876187	0.9
81	56	1	2023-02-02T13:22:00Z	3554.857143	8.176070156619783	Male	5.908281998631074	Sub	802	32.25359939578132	1.3
82	9	1	2023-02-03T10:28:00Z	8529.6	9.051297746068496	Female	14.80082135523614	Sub	628	32.232863284468884	1.3
83	42	1	2023-02-03T11:21:00Z	12242	9.412627941411015	Female	17.776865160848732	Sub	681	32.232863284468884	1.3
84	57	5	2023-02-08T08:40:00Z	2851.130435	7.955470838479965	Male	6.078028747433265	Sub	520	32.34691189668734	1.3
85	25	2	2023-02-09T06:35:00Z	187.925	5.236042947063533	Female	23.523613963039015	Sub	395	32.40393620279656	1.3
86	58	2	2023-02-09T09:25:00Z	7379.2	8.906420510634685	Female	14.69678302532512	Alpha	565	32.40393620279656	1.3
87	26	3	2023-02-13T09:40:00Z	19.43125	2.9668825948249267	Male	12.11772758384668	Sub	580	32.81347440121736	1.3
88	37	3	2023-02-13T12:30:00Z	8955.130435	9.099981879994541	Male	14.116358658453114	Alpha	750	32.81347440121736	1.3
89	59	3	2023-02-13T14:20:00Z	838.1190476	6.731160151967472	Female	5.916495550992471	Sub	860	32.81347440121736	1.3
90	60	3	2023-02-13T15:55:00Z	351.3571429	5.861803207302057	Male	8.470910335386721	Sub	955	32.81347440121736	1.3
91	29	3	2023-02-13T16:43:00Z	258.925	5.556538444474943	Female	14.559890485968515	Sub	1003	32.81347440121736	1.3
92	40	3	2023-02-14T08:09:00Z	10.05952381	2.3085198285611974	Female	20.79671457905544	Sub	489	32.86531467949848	1.3
93	61	3	2023-02-14T09:45:00Z	623.3809524	6.4351578124872315	Female	13.79876796714579	Sub	585	32.86531467949848	1.3
94	28	3	2023-02-14T10:10:00Z	692.2380952	6.53992996464787	Female	24.528405201916495	Alpha	610	32.86531467949848	1.3
95	62	3	2023-02-15T12:30:00Z	592.3181818	6.3840439597558944	Male	6.6036960985626285	Sub	750	32.86013065167037	1.3
96	47	3	2023-02-15T12:52:00Z	1018.05	6.925644311817877	Female	10.669404517453799	Sub	772	32.86013065167037	1.3
97	4	1	2023-02-16T08:28:00Z	3972.380952	8.287120929931612	Male	9.292265571526352	Sub	508	32.90160287429526	1.3
98	7	1	2023-02-16T08:45:00Z	934.5238095	6.840037104901708	Female	13.571526351813826	Sub	525	32.90160287429526	1.3
99	2	1	2023-02-17T09:20:00Z	9419.428571	9.150529704477787	Male	14.127310061601642	Sub	560	32.99491537520126	1.3
100	8	1	2023-02-17T11:00:00Z	3404.571429	8.132874345463685	Female	19.794661190965094	Alpha	660	32.99491537520126	1.3
101	1	1	2023-02-17T13:00:00Z	4119.545455	8.32349810980085	Male	11.737166324435318	Sub	780	32.99491537520126	1.3
102	9	1	2023-02-17T14:15:00Z	472.2142857	6.157432877688067	Female	14.839151266255989	Sub	855	32.99491537520126	1.3
103	63	4	2023-02-20T10:10:00Z	320.5238095	5.769956562213007	Female	10.757015742642025	Sub	610	33.04675565348238	1.4000000000000001
104	64	5	2023-02-21T14:14:00Z	514.2619048	6.242732678094963	Male	6.039698836413415	Sub	854	33.16598829352894	1.4000000000000001
105	36	5	2023-02-22T10:10:00Z	215.9047619	5.374837393321996	Female	8.761122518822724	Sub	610	33.17635634918516	1.4000000000000001
106	65	2	2023-02-24T08:10:00Z	114.0714286	4.7368248188502236	Male	6.135523613963039	Sub	490	33.25411676660683	1.4000000000000001
107	25	2	2023-02-24T09:10:00Z	79.02272727	4.369735498055088	Female	23.564681724845997	Sub	550	33.25411676660683	1.4000000000000001
108	24	2	2023-02-24T10:40:00Z	427.1904762	6.057229993858154	Female	12.810403832991103	Sub	640	33.25411676660683	1.4000000000000001
109	51	3	2023-02-28T14:27:00Z	8670.545455	9.067686980713761	Female	6.494182067077344	Sub	867	33.39408551796585	0.1
110	14	3	2023-03-01T08:07:00Z	547.6818182	6.305694494598158	Male	17.16084873374401	Sub	487	33.47184593538751	0.1
111	5	1	2023-03-02T17:03:00Z	267.275	5.588278090899563	Female	16.971937029431896	Sub	1023	33.61699871457463	0.1
112	3	1	2023-03-03T08:26:00Z	4408	8.391176350832751	Male	12.53388090349076	Alpha	506	33.77770357724608	0.1
113	16	1	2023-03-03T10:14:00Z	948.5909091	6.854977629906098	Female	13.232032854209445	Sub	614	33.77770357724608	0.1
114	18	4	2023-03-07T07:38:00Z	4151.714286	8.331276608894147	Male	9.976728268309378	Alpha	458	34.29610636005723	0.1
115	17	4	2023-03-07T09:11:00Z	382.75	5.947382034537793	Female	11.247091033538672	Sub	551	34.29610636005723	0.1
116	63	4	2023-03-07T09:33:00Z	302.6190476	5.712474745837189	Female	10.798083504449007	Sub	573	34.29610636005723	0.1
117	19	4	2023-03-07T14:30:00Z	234.8541667	5.458964754278573	Female	14.76249144421629	Alpha	870	34.29610636005723	0.1
118	10	2	2023-03-10T07:11:00Z	707.3333333	6.561502030458693	Male	8.268309377138946	Sub	431	34.358314693994565	0.1
119	66	2	2023-03-10T09:51:00Z	12228.57143	9.411530413191343	Male	15.90965092402464	Sub	591	34.358314693994565	0.1
120	15	2	2023-03-10T10:50:00Z	873.35	6.7723363918744015	Female	17.911019849418206	Sub	650	34.358314693994565	0.1
121	53	2	2023-03-10T13:33:00Z	199.5238095	5.295933575073429	Female	8.53388090349076	Sub	813	34.358314693994565	0.1
122	52	3	2023-03-14T09:50:00Z	16.05625	2.7760981818760566	Female	8.563997262149213	Sub	590	34.524203584494124	5
123	13	3	2023-03-14T10:25:00Z	28.33125	3.3439654357070223	Male	8.876112251882272	Sub	625	34.524203584494124	5
124	35	5	2023-03-21T08:00:00Z	590.5	6.380969635637417	Female	23.742642026009584	Alpha	480	34.43089108358812	25.2
125	22	5	2023-03-21T09:00:00Z	323.1	5.777961872830453	Male	10.406570841889117	Sub	540	34.43089108358812	25.2
126	23	5	2023-03-21T10:23:00Z	394.4047619	5.9773776964385545	Male	15.21697467488022	Alpha	623	34.43089108358812	25.2
127	21	5	2023-03-21T10:33:00Z	740.9318182	6.607908607837239	Female	30.21492128678987	Sub	633	34.43089108358812	25.2
128	50	5	2023-03-21T10:40:00Z	177.375	5.178266135480206	Female	10.3709787816564	Sub	640	34.43089108358812	25.2
129	46	5	2023-03-21T10:58:00Z	582.9761905	6.368146345893891	Female	9.902806297056811	Sub	658	34.43089108358812	25.2
130	23	5	2023-03-22T06:49:00Z	64.9625	4.17381018033456	Male	15.219712525667351	Alpha	409	34.379050805307	25.2
131	45	5	2023-03-22T08:23:00Z	482.7608696	6.179521437057214	Female	20.10677618069815	Sub	503	34.379050805307	25.2
132	44	5	2023-03-22T09:09:00Z	27.19047619	3.302866771915074	Female	15.890485968514716	Sub	549	34.379050805307	25.2
133	12	2	2023-03-23T11:02:00Z	196.3636364	5.279968228065025	Male	20.2217659137577	Alpha	662	34.45162719490057	25.2
134	67	2	2023-03-24T16:10:00Z	85.76190476	4.451574907430323	Male	6.064339493497604	Sub	970	34.508651501009794	25.2
135	54	3	2023-03-27T08:42:00Z	34.65909091	3.5455600551494806	Female	6.861054072553046	Sub	522	34.306474415713446	25.2
136	30	3	2023-03-28T12:52:00Z	575.2857143	6.3548668118209735	Male	14.102669404517453	Sub	772	34.446443167072466	25.2
137	12	2	2023-03-31T07:43:00Z	286.5952381	5.658070900112982	Male	20.243668720054757	Alpha	463	34.39978691661945	25.2
138	18	4	2023-04-03T08:56:00Z	451.6904762	6.112997158090262	Male	10.050650239561945	Alpha	536	34.171689692182554	25.2
139	26	3	2023-04-11T12:59:00Z	34.30625	3.5353275533160624	Male	12.27378507871321	Sub	779	34.52420358449413	25.2
140	37	3	2023-04-12T12:42:00Z	263.25	5.573104151014085	Male	14.275154004106776	Alpha	762	34.63306816888447	21.6
141	40	3	2023-04-12T16:45:00Z	468.1428571	6.148773499551954	Female	20.95277207392197	Sub	1005	34.63306816888447	21.6
142	20	4	2023-04-18T09:01:00Z	34	3.5263605246161616	Female	6.140999315537303	Sub	541	35.34846400916385	0
143	32	2	2023-04-20T05:52:00Z	736.7954545	6.602310315676681	Female	12.728268309377139	Sub	352	35.48324873269474	0
144	24	2	2023-04-20T09:35:00Z	113	4.727387818712341	Female	12.960985626283367	Sub	575	35.48324873269474	0
145	31	2	2023-04-20T16:24:00Z	976.325	6.883795522786905	Female	8.706365503080082	Sub	984	35.48324873269474	0
146	64	5	2023-04-21T10:00:00Z	635.0227273	6.453660789275831	Male	6.201232032854209	Sub	600	35.654321651022414	0
147	61	3	2023-04-25T11:00:00Z	239.2045455	5.477319024822345	Female	13.990417522245037	Sub	660	36.04830776595888	0
148	48	3	2023-04-25T15:00:00Z	338.825	5.825483749902079	Female	12.670773442847365	Sub	900	36.04830776595888	0
149	49	3	2023-04-26T07:42:00Z	590.5	6.380969635637417	Female	20.142368240930868	Sub	462	36.13643623903678	0
150	7	1	2023-04-27T11:15:00Z	23.02840909	3.13672863155068	Female	13.763175906913073	Sub	675	36.203828600802225	0
151	8	1	2023-04-27T11:51:00Z	272.3043478	5.6069203665004625	Female	19.983572895277206	Alpha	711	36.203828600802225	0
152	42	1	2023-04-27T12:50:00Z	177.2954545	5.177817575413675	Female	18.0041067761807	Sub	770	36.203828600802225	0
153	56	1	2023-04-27T13:13:00Z	150.4090909	5.013358854502855	Male	6.138261464750171	Sub	793	36.203828600802225	0
154	17	4	2023-05-02T08:33:00Z	626.45	6.440068962691562	Female	11.40041067761807	Sub	513	36.2349327677709	17.2
155	17	4	2023-05-02T11:52:00Z	40.175	3.693244911623576	Female	11.40041067761807	Sub	712	36.2349327677709	17.2
156	43	5	2023-05-04T06:53:00Z	299.1666667	5.701000831805745	Female	8.799452429842573	Sub	413	36.286773046052005	17.2
157	34	5	2023-05-04T11:19:00Z	294.3095238	5.684632015572095	Female	11.852156057494867	Sub	679	36.286773046052005	17.2
158	58	2	2023-05-08T12:20:00Z	278.5	5.629418059367339	Female	14.937713894592745	Alpha	740	36.079411932927556	17.2
159	55	2	2023-05-08T13:47:00Z	321.8541667	5.7740985445077255	Female	18.51334702258727	Sub	827	36.079411932927556	17.2
160	25	2	2023-05-08T14:45:00Z	296.75	5.692890033489777	Female	23.76454483230664	Sub	885	36.079411932927556	17.2
161	65	2	2023-05-08T15:30:00Z	232.7142857	5.449811459485344	Male	6.335386721423682	Sub	930	36.079411932927556	17.2
162	60	3	2023-05-10T14:09:00Z	19.29761905	2.9599817230157432	Male	8.706365503080082	Sub	849	36.11051609989622	17.2
163	13	3	2023-05-11T10:19:00Z	241.275	5.4859373617932	Male	9.034907597535934	Sub	619	36.18309248948978	17.2
164	16	1	2023-05-12T11:05:00Z	30.2375	3.4090828759361456	Female	13.423682409308693	Sub	665	36.177908461661666	17.2
165	44	5	2023-05-16T11:32:00Z	167.5	5.120983351265121	Female	16.041067761806982	Sub	692	36.24530082342712	17.2
166	23	5	2023-05-16T11:50:00Z	399.7857143	5.9909286893118345	Male	15.370294318959617	Alpha	710	36.24530082342712	17.2
167	22	5	2023-05-16T12:47:00Z	217.25	5.381048764145501	Male	10.559890485968515	Sub	767	36.24530082342712	17.2
168	34	5	2023-05-16T15:25:00Z	433.5714286	6.072056554504183	Female	11.885010266940451	Sub	925	36.24530082342712	17.2
169	46	5	2023-05-17T07:25:00Z	355.05	5.8722586246281026	Female	10.05886379192334	Sub	445	36.364533463473684	17.2
170	33	5	2023-05-17T08:03:00Z	538.5	6.288787496596443	Male	14.3709787816564	Sub	483	36.364533463473684	17.2
171	46	5	2023-05-17T09:07:00Z	261	5.564520407322694	Female	10.05886379192334	Sub	547	36.364533463473684	17.2
172	21	5	2023-05-17T09:48:00Z	348.65	5.85406855366702	Female	30.3709787816564	Sub	588	36.364533463473684	17.2
173	19	4	2023-05-18T11:35:00Z	248	5.5134287461649825	Female	14.959616700889802	Alpha	695	36.437109853067234	17.2
174	1	1	2023-05-22T07:30:00Z	411.575	6.019991263534085	Male	11.994524298425736	Alpha	450	36.46821402003591	17.2
175	68	1	2023-05-22T08:50:00Z	291.6086957	5.6754128203345955	Male	6.061601642710472	Sub	530	36.46821402003591	17.2
176	5	1	2023-05-22T08:27:00Z	162.4047619	5.0900917493420295	Female	17.193702943189596	Sub	507	36.46821402003591	17.2
177	4	1	2023-05-22T10:50:00Z	511.9285714	6.238185106322849	Male	9.552361396303901	Sub	650	36.46821402003591	17.2
178	65	2	2023-05-23T09:25:00Z	417.452381	6.034170480300831	Male	6.376454483230664	Sub	565	36.48895013134836	17.2
179	15	2	2023-05-23T13:35:00Z	392.875	5.973491495117732	Female	18.11362080766598	Sub	815	36.48895013134836	17.2
180	53	2	2023-05-24T11:26:00Z	246.9047619	5.509002682920919	Female	8.739219712525667	Sub	686	36.525238326145136	17.2
181	54	3	2023-05-25T10:15:00Z	321.45	5.772842010587696	Female	7.02258726899384	Sub	615	36.36971749130179	17.599999999999998
182	49	3	2023-05-25T15:47:00Z	655.6	6.485550846869675	Female	20.2217659137577	Sub	947	36.36971749130179	17.599999999999998
183	14	3	2023-05-26T08:40:00Z	543.55	6.298121698650009	Male	17.39630390143737	Sub	520	36.1882765173179	17.599999999999998
184	66	2	2023-06-01T07:07:00Z	513.475	6.241201342691713	Male	16.136892539356605	Alpha	427	35.265519563914054	41
185	67	2	2023-06-01T09:18:00Z	194.15	5.268631056177676	Male	6.253251197809719	Sub	558	35.265519563914054	41
